# A combinatorial pre-mRNP retention factor network couples nuclear speckle architecture to splicing quality control

**DOI:** 10.64898/2026.09.28.754972

**Authors:** Kerstin Dörner, Kai Kurth, Nicole Beuret, Nikolaus Beer, Michael K. Jones, Karen Davey, Lea Stadelmann, Dominik Hügli, Alexia Ferrand, Giulia Basile, Seraphine Lüscher, Jernej Ule, Franka Voigt, Maria Hondele

## Abstract

Cells must prevent incompletely spliced transcripts from entering the cytoplasm, yet how splicing status is recognized and converted into selective nuclear retention remains unclear. Here, we identify a network of RNA-binding proteins that retain pre-mRNPs within nuclear speckles. Proteomic analysis of splicing intermediates accumulated in nuclear speckles identified a set of retention factors including BCLAF1, THRAP3 and SRSF7 that anchor pre-mRNPs to the SON scaffold and are required for pre-mRNP retention in speckles. Distinct RNA-binding patterns and transcript-specific retention factor requirements suggest that multiple mRNP features tune retention combinatorially. Super-resolution imaging revealed that the SON and SRRM2 speckle scaffolds form interdigitated networks with RNA enriched along networks and within interstitial speckle lumens. This architecture remodels in response to pre-mRNP load and is disrupted upon depletion of retention factors. Together, these findings define a pre-mRNP quality-control pathway that links splicing state to nuclear retention and the dynamic organization of nuclear speckles.
