## Supplementary material for "A combinatorial pre-mRNP retention factor network couples nuclear speckle architecture to splicing quality control": smFISHprobes

### Sheet: FISH probes
internal ID	target	sequence
FISH-18.1	BRD4 EXON	TATTGACAATAGATCACTCTGGAAATTCATGTCAATGGTAGCTGC
FISH-18.2	BRD4 EXON	CTTCCCGGCGTCTTCGCTCCTGCTCCCGCTTCCGGGCCAACTCCC
FISH-18.3	BRD4 EXON	GCCCGCCGGGCCTGCTCCAGCGCATCCTCGTCCTCTCGGCTCCTCA
FISH-18.4	BRD4 EXON	TTCTCCTTCTCAGCGTGCTCGGCCTGAGCCTTCAGGGCCTTCTCA
FISH-18.5	BRD4 EXON	CGGCGGAACTGCTCGAAGCTGTCGCTGGATGACTTGGCTGTGGAGG
FISH-18.6	BRD4 EXON	TTCTGCACTAGGCTGGCCCAGGAGCCCATGTTCTTGATTTTCAGGT
FISH-18.7	BRD4 EXON	AAGGGCTCGCTGCGGATGATGGGTGAGTGGATCTTCTCCTCCTTCA
FISH-18.8	BRD4 EXON	GGGCTGTTGGATGTGGGTGGAAAACTGCATGGGCTGCAAGTGCACG
FISH-18.9	BRD4 EXON	GAGCTGGACTCACTGGAGCTCTCCGACTCTGAGGACGAGAAGCCC
FISH-18.10	BRD4 EXON	TTCCTTTTCTTCCGCAAACAGGAGGTGACATAGCGCTCCAGCTCACGCA
FISH-18.11	BRD4 EXON	GGGTTGGAATTCTTCAGGGAGGGCTCCCGTGACTGGATGATGTGCAC
FISH-18.12	BRD4 EXON	GGAGCTTGTTGATGTCCAAGCTGAGCTGCCGCTTCTCCTCATAGG
FISH-18.13	BRD4 EXON	GCTCACATTGCTGTTGCTGCTATTATTTTTCTTCGTCTTTTTAGGAG
FISH-18.14	BRD4 EXON	GCCGCTGGGCTCGCTCCTCCTCAGAGTCATCAGTCGAACTGTCACT
FISH-18.15	BRD4 EXON	AGGACACGGCCACCACTGGCTCCTCAGGCTCGTCCGGCATCTTGG
FISH-18.16	BRD4 EXON	ATGGCCACCACCTCATGGTCAGGAGGGTTGTACTTATAGCAGTTG
FISH-18.17	BRD4 EXON	AACATCAATCGGACGTCAGCACCAAACTCCTGAGCATCACGGTACTCA
FISH-18.18	BRD4 EXON	CCAGGCGTAGGCGGCGTGCTTCTTGGCAAACATCTCCTTGAGGATG
FISH-18.19	BRD4 EXON	ACTTGAGCTGCTCCGAGACCTTGCTGCTCTTCTCTGGTGCTGGGTGC
FISH-18.20	BRD4 EXON	GGCACGTCCTTCTTTGGAGGTTTCACAGGCCGGCTGCTCTCCCGC
FISH-18.21	BRD4 EXON	GGTCTGGGTCTGCGGAGGAGTCGATGCTTGAGTTGTGTTTGGTACC
FISH-18.22	BRD4 EXON	TTCTTTCCTCCCACGTCCTCTTCCTTTTGCCTGGACTATCATGATCTCG
FISH-18.23	BRD4 EXON	TCTTCTGTGGGTAGCTCATTTATTTTTTGCAAGAAGAGCTTTTCCA
FISH-18.24	BRD4 EXON	GGCTTGTTGTAGATGTAACAATTTGTAAACATAGTGTTGAAGTCCTG
FISH-18.25	BRD4 EXON	ATTCCTGAGCATTCCAGTAATAGTTGTTTTCCAAGCGCTTCTTTATT
FISH-18.26	BRD4 EXON	AAAGGCCATGCAAACTGGTGTTTCCATAGTGTCTTGAGCACCACTCTG
FISH-18.27	BRD4 EXON	AGGTATTGCAGTTGGTTGGTCTGCCTCTTGGGCTTGTTAGGGTTG
FISH-18.28	BRD4 EXON	GGTTGGGCCTGGGCCTGTGTTGTAGACATTTGGGAAGTTTCTAGT
FISH-18.29	BRD4 EXON	TCCCCCATTACTGGCAGATTTCTCAATCTCGTCCCAGGGCCGCTC
FISH-5.1	SON-EXON	GCTCTAACTGTCTTTCGGTTATCCCTGGAGCTTGATCTTTTTCTT
FISH-5.2	SON-EXON	CCTAGACTTGGATCTGTGCTTTGGAGATCTTTTGCGCTTCTCTTTT
FISH-5.3	SON-EXON	CTTGCGTGATTTGTGTTCAGAAGATTTGGAACGCTTACTTCGAGATCTT
FISH-5.4	SON-EXON	GAAGAGTCTCTTTTCTTCTCTTTCTCCCCCTTATCACGGTTCTTA
FISH-5.5	SON-EXON	TTCTTGCTTTTTTCGTGAGTGTCCTTAACTTTTACAAAAATTTCATA
FISH-5.6	SON-EXON	GAAGTAACGGTCTCACTAAATCTGCTTCATTAATATCCTCAATAT
FISH-5.7	SON-EXON	CTAATGTCTGGTCACTCTCTTTTACAGGTAATGGTTCTTCTGTATCCTT
FISH-5.8	SON-EXON	CAAGGTTATTATTAGATGGTAAATCAAGATGAATATCTTTAGCAGGC
FISH-5.9	SON-EXON	CTGGTGGAAATTACCATGTCATGTTCAGTATCTTGAGTAGTTAAA
FISH-5.10	SON-EXON	CGCTGTTTAGTCTCACTGGTGGGCAAAATTTTCTCTTCACCAATTT
FISH-5.11	SON-EXON	AGCAGCACACACTGTATTATGTTCCATCTCTTTAGCAATTAAATG
FISH-5.12	SON-EXON	ATTTATATTAAGGTCTATATTTATACCATGTTCACTTTCGTAAAA
FISH-5.13	SON-EXON	GGAGCAAGATTTTGATCACCAGAGGATAGATTAATTCCTTTCATA
FISH-5.14	SON-EXON	GAGATTACTGATGTAGATACAACTGACAGTTCTGCAGTTTTTGTA
FISH-5.15	SON-EXON	CTGAAGGTTCAGAATCAAACTTTAAAAAGGAATCAGATTCTAAATCTA
FISH-5.16	SON-EXON	CCATCATCATGAGATTTCGTCTTTGACTCAGATTCTTCTGGCTGTCTT
FISH-5.17	SON-EXON	TTATGCTTCTTTGACTTTTTAGTGGGAATTTCATCAGTAGGATCT
FISH-6.1	SON-INTRON	GTATGCCTTCAAATAAAATCAGCAGATTCCTAGTACACTCGATTT
FISH-6.2	SON-INTRON	ATATTCATAGATCTTGGTATGAGAAATTGTAATAAATACCAAATGTAAAC
FISH-6.3	SON-INTRON	AAATAGCTTATTGCCAAGTGATTTCTGCAGATTTACTGTCTCTTAAAAA
FISH-6.4	SON-INTRON	AAAAGGTGAAAACGGTTGTCTCCAAATAAAATAGGTCCCTTTTTT
FISH-6.5	SON-INTRON	AATATGAACATAACCTTTCTACATAACCTCTCTCTCCATAGACTTATT
FISH-6.6	SON-INTRON	AACACTGCTTTCCCAATTCATATACAGGTTGAGTATTCCTTATCC
FISH-6.7	SON-INTRON	ACCAGAAGTGTGTCGGTTGATTCCAGGTTTTCAAATATTTGCATT
FISH-6.8	SON-INTRON	AATGCACCAATGAGTATTTCCTTTGAGCATCATATCAGTATTCAA
FISH-6.9	SON-INTRON	TGCTCATCCTGTATGTTACAGGAAATTTTTCAACCTTTGCTAAATAATT
FISH-6.10	SON-INTRON	CAAGGACAATGCTTCCTGAAATTGTACAATACTTAACATCAAAGTATTT
FISH-6.11	SON-INTRON	GCAGAGCTAGTTCATTTCCAAATTCATTAAGACAGTTTAACTATTGAAGT
FISH-6.12	SON-INTRON	TCAACTTACTGTTTGATTACAAAGATGAAAATAAATCCCAGTTTTACAT
FISH-6.13	SON-INTRON	GCCTCTCATGATTCCACTTACATTATTCCAAGGGAAGAAGTTATTTAA
FISH-6.14	SON-INTRON	GGTTTATGAAATCTAGACTAAACCAGTATTGTAATAGGAAATAATGA
FISH-6.15	SON-INTRON	GATGGTTCCTTGTCAAGAGAAAATAAAATGGAAATCCTGTTTTCT
FISH-14.1	SON-INTRON	GGGAAAACCAATTGAGTCAGTAAAAGATTCACTTTTTAAAAGTTATT
FISH-14.2	SON-INTRON	ACAAACATTATGGATCAGCACATCATTAGATAAAGACCAAAATTTT
FISH-14.3	SON-INTRON	AAGTTTCTACCTAGCAGTGTACATGACTCTGTATTATGTGCCTATTTT
FISH-14.4	SON-INTRON	GCTGAGTACTTAGCTTCAAGACTAAATAGTATTAAAGAATTAAAACTAA
FISH-14.5	SON-INTRON	GATGTACATTTATAGTTCTTCCAAAGATGAAAGACATTTTTTCAAAT
FISH-14.6	SON-INTRON	CTTTCATAGTAACTATAATATAGAAGTCCAAGATTAATCCAATCT
FISH-14.7	SON-INTRON	CTTTATTCTAACACCAACCCTCAGCAAACTGCAGAAATTGTAATTTCTTA
FISH-14.8	SON-INTRON	AAGGCAGGCATAATGAGTATACATGATGTTTCATATTAATTTGTTAG
FISH-14.9	SON-INTRON	CAACAAAGATAAAGCTATCAAAATTGAAATAAATGTTACAAGATTA
FISH-14.10	SON-INTRON	CACAAAGCAACCAATGTCTCATTTTTCAGAAATTCAGCTCATTCACTG
FISH-14.11	SON-INTRON	CACGAGGCGTCCATTCTCTCCCTTGATTTTAGGTCTTACATATCTGTTT
FISH-14.12	SON-INTRON	CCTGATACACTATTAGCGTTCAAAATAAAGTTAAATCACCCCTTC
FISH-14.13	SON-INTRON	GCAGCAGTAACAATTTTTAAAATAACCTTATAAGTTAGTGGCTCTTGA
FISH-14.14	SON-INTRON	CACATAGCAAATTTACTTGGAACTTTGGTTAGAGTCACTGGTCTTT
FISH-14.15	SON-INTRON	GCAGTTTTAATAAACAGTTTCCAAAAAATTTAAACTTTTTGTTCG
FISH-15.1	KPNA1-EXON	CAAGCTTCATACAGTATGTATGTACAGTTGGAACTGTTCA
FISH-15.2	KPNA1-EXON	GTAGTACACAACAAATTTATGTCTCAGCTACATGATCTAA
FISH-15.3	KPNA1-EXON	GAGGTAGTTTCTGGTACAACGTTTTGATCTTCCTCTTCCTCTACA
FISH-15.4	KPNA1-EXON	GCACAACTCCTGTTTTCACCACCATGCCAATTCGTTCATTT
FISH-15.5	KPNA1-EXON	CAAATTTCGGAATCAAACCAGCCCGGATTATGTTGTCTAT
FISH-15.6	KPNA1-EXON	AGTAGCTTGGAGCTGATTTTCCACATTGCTGCTATTTATG
FISH-15.7	KPNA1-EXON	CACATTGACCTCTATTCTGCGACGCCTCATTTCTGTACTGTCTTTT
FISH-15.8	KPNA1-EXON	ATCATCATGTTTTCGGCACTATGAAATAGCTTTACCCAAA
FISH-15.9	KPNA1-EXON	ATAGAATGCAAGCTATATAAATTGAAACTTCCTAGTAGCCATATTTT
FISH-15.10	KPNA1-EXON	TACTTAACCCAACATATCCAAATAGTATTTCAACGTGTTATCAATA
FISH-15.11	KPNA1-EXON	TAACTGACATCTTCTACATTCTTTTTCCATACTCCATCTTTG
FISH-15.12	KPNA1-EXON	TTGTGTACTTTAAGCTTACAGCGTATTTCAATTTGGACTAGCCA
FISH-15.13	KPNA1-EXON	GCCTAGTTCGATACTCCAGAGTCCCTAATAGTTAATTCAA
FISH-15.14	KPNA1-EXON	TAAATTCAGATCCTCAGGAGGCTCTCCCTATTTTACTGTCTTTA
FISH-15.15	KPNA1-EXON	GGCCAAAATAGGTGCAGACTCGAAAATTAAATAAAAATTT
FISH-15.16	KPNA1-EXON	CATTACATTATGGTCAACATTAAAAATGCAGTGCCGCATCT
FISH-15.17	KPNA1-EXON	CAAAAGTCAAAGCCCTCCTTACAATTTGCTATCTTTGCTTTCATTACGC
FISH-16.1	KPNA1-INTRON	AGTGAAAGTTTGCACATTATCATTAAGATTAAATACAAACAATAA
FISH-16.2	KPNA1-INTRON	CAAGTGTAAACATCGTTAGGCTTATAGCCAGCTACTAAATATTTA
FISH-16.3	KPNA1-INTRON	GAGTATCCAAGTGTTTTGTCGCTAAAAAAGGCAGCTTTGAACAATTTTA
FISH-16.4	KPNA1-INTRON	GAGCAGACTGAAGATTATTTCTACGTTAGTCTCAATCACTTGCATT
FISH-16.5	KPNA1-INTRON	GAAAGACATGAAGTCATAGGCAACGTTCTGAGGATTTTCTTTTCTTTT
FISH-16.6	KPNA1-INTRON	TACCATGCCCGACTTTTTTTTTTGGAGACAGAGTTTTGCTCTTCTTGCC
FISH-16.7	KPNA1-INTRON	ACACCCGGCCGAGGATTTTCATATCTAATTTTATAATCTACATATTTC
FISH-16.8	KPNA1-INTRON	GCCCAGATGAAAGATAAATTTGAAAATCTAAGTTAAGTCTACTTTAT
FISH-16.9	KPNA1-INTRON	CCAGCTAACTTTACTTTTTATAGAGACGAGGTCTTCCTATGTTGC
FISH-16.10	KPNA1-INTRON	CCAGCTGGAGTATGGATTTATTTTATTTTTATTTTTTTCCTTGAGACG
FISH-16.11	KPNA1-INTRON	TTACTAATTGCAAACAGAGAAAAAGATGTTCACAGATAGTTAAAA
FISH-16.12	KPNA1-INTRON	GTCCCTACTGATTTTCTGGATTTCACGTAACTCATAAACTAAAATACAT
FISH-17.1	KPNA1-INTRON	AGTTGACAGTGATTAACAAAAGGAGTTTGTGTAAAAACCAATATA
FISH-17.2	KPNA1-INTRON	TGCAATTCAAGAGTTTAGAACTTCAGACAACCTTTTAAGTAAATCACTA
FISH-17.3	KPNA1-INTRON	ACAGATTACTTGTATGGTGCTATGTATGCGGTATAATTAACTACCATTTT
FISH-17.4	KPNA1-INTRON	TTCCATCCCTGCAGAAATCTACTCCAGATCTTGTCACTTTTTAAAAA
FISH-17.5	KPNA1-INTRON	CACATTCTGACAGGGTTATACTCTCACTGAATTTGTTCTGATAGTT
FISH-17.6	KPNA1-INTRON	GTTAAGCACATTTTGTTTTTTTGAAATAGGATCTCACTCCACTCAGGCTA
FISH-17.7	KPNA1-INTRON	GGACGACAAGTGTGCACCGCCACACCCAAGTTATTTTATTTATTTATTT
FISH-17.8	KPNA1-INTRON	CAGCCTAGAACTTTTTAATGATAATTTACCATTGAAATTTTTCTT
FISH-17.9	KPNA1-INTRON	CACACTGTCAAGCTATAGAACTTATTAATCCTTTCTATTATATCATA
FISH-17.10	KPNA1-INTRON	GGTAAAGGTCAAATTATACTTATCTCCTAAATGGATCTATCATTCTAAAT
FISH-17.11	KPNA1-INTRON	TGTCTCAATCCCACTTACTATTTATTTCTTCCTTCCCCTGCCAGTG
FISH-17.12	KPNA1-INTRON	CAAGGCCTCCCCTCTCAAAAAAATTAATAAATAAAAAATACTATTTG
